# An epigenetic clock for human skeletal muscle

**DOI:** 10.1101/821009

**Authors:** S Voisin, NR Harvey, LM Haupt, LR Griffiths, KJ Ashton, VG Coffey, TM Doering, JM Thompson, C Benedict, J Cedernaes, ME Lindholm, JM Craig, DS Rowlands, AP Sharples, S Horvath, N Eynon

**Affiliations:** Institute for Health and Sport (iHeS), Victoria University, Footscray, VIC 3011, Australia; Faculty of Health Sciences & Medicine, Bond University, Gold Coast, QLD 4226, Australia; Genomics Research Centre, Institute of Health and Biomedical Innovation, School of Biomedical Sciences, Queensland University of Technology, Brisbane, QLD 4000, Australia; Department of Neuroscience, Uppsala University, Sleep Research Laboratory, 751 23 Uppsala, Sweden; Department of Medical Sciences, Uppsala University, Uppsala SE-75124, Sweden; Department of Medicine, School of Medicine, Stanford University, Stanford, CA 94305, USA; Centre for Molecular and Medical Research, Deakin University, Geelong Waurn Ponds Campus, Locked Bag 20000, Geelong, VIC 3220, Australia; Epigenetics, Murdoch Children’s Research Institute, Royal Children’s Hospital, Parkville, VIC 3052, Australia; School of Sport, Exercise and Nutrition, Massey University, New Zealand; Department of Physical Performance, Norwegian School of Sport Sciences, Oslo, Norway; Stem Cells, Ageing & Molecular Physiology Unit, Exercise Metabolism and Adaptation Research Group, Research Institute for Sport and Exercise Sciences, Liverpool John Moores University, Liverpool, L3 3AF, UK; Department of Human Genetics and Biostatistics, David Geffen School of Medicine, University of California Los Angeles, Los Angeles, CA 90095, USA

**Keywords:** Skeletal muscle, epigenetic clock, aging, DNA methylation, epigenetic age, biological age

## Abstract

**Background:** Ageing is associated with DNA methylation changes in all human tissues, and epigenetic markers can estimate chronological age based on DNA methylation patterns across tissues. However, the construction of the original pan-tissue epigenetic clock did not include skeletal muscle samples, and hence exhibited a strong deviation between DNA methylation and chronological age in this tissue.

**Methods:** To address this, we developed a more accurate, muscle-specific epigenetic clock based on the genome-wide DNA methylation data of 682 skeletal muscle samples from 12 independent datasets (18-89 years old, 22% women, 99% Caucasian), all generated with Illumina HumanMethylation arrays (HM27, HM450 or HMEPIC). We also took advantage of the large number of samples to conduct an epigenome-wide association study (EWAS) of age-associated DNA methylation patterns in skeletal muscle.

**Results:** The newly developed clock uses 200 CpGs to estimate chronological age in skeletal muscle, 16 of which are in common with the 353 CpGs of the pan-tissue clock. The muscle clock outperformed the pan-tissue clock, with a median error of only 4.6 years across datasets (*vs* 13.1 years for the pan-tissue clock, p < 0.0001) and an average correlation of ρ = 0.62 between actual and predicted age across datasets (*vs* ρ = 0.51 for the pan-tissue clock). Lastly, we identified 180 differentially methylated regions (DMRs) with age in skeletal muscle at a False Discovery Rate < 0.005. However, Gene Set Enrichment Analysis did not reveal any enrichment for Gene Ontologies.

**Conclusions:** We have developed a muscle-specific epigenetic clock that predicts age with better accuracy than the pan-tissue clock. We implemented the muscle clock in an R package called *MEAT* available on Bioconductor to estimate epigenetic age in skeletal muscle samples. This clock may prove valuable in assessing the impact of environmental factors, such as exercise and diet, on muscle-specific biological ageing processes.
