## Additional file 1 for "An epigenetic clock for human skeletal muscle"

### Sheet: Overview of the 12 datasets
Dataset ID	n	Health status	Age (mean ± SD)	Age range (min-max)	Technique	Data preprocessed by us	Probe filtering	Sample filtering	Adjustment of Type I and Type II probe designs	Batch correction	% male	Ethnicity	Design	Time of biopsy collection	Control diet before biopsy	Exercise before biopsy	Fasted before biopsies	Stimulus	Timepoints
FUSION	282	NGT/IFG/IGT/T2D	59.4 ± 7.9	20-77	HMEPIC	YES	YES (129,410 probes removed)	YES (39 removed)	YES	YES	0.54	Caucasian	Cross-sectional	Morning	No	No strenuous exercise for 1 day	Yes	N/A	N/A
Gene SMART	75	Healthy	32 ± 8.1	18-45	HMEPIC	YES	YES (109,731 probes removed)	YES (2 removed)	YES	YES	1	Caucasian + one mixed Aborigial/Caucasian	Pre/post	7am-10am	2 days control diet	No strenuous exercise for 2 days	Yes	HIIT training	Pre, post (1 month)
GSE49908	51	Healthy	50 ± 17	21-77	HM27	YES	YES (1,529 probes removed)	YES (0 removed)	N/A (no need for the HM27 array)	YES	1	Caucasian	Cross-sectional	Unknown	Unknown	Unknown	Unknown	N/A	N/A
GSE50498	48	Healthy	47 ± 26	18-89	HM450	NO (not enough information)	N/A	N/A	N/A	N/A	1	Caucasian	Cross-sectional	8am-12pm	No caffeine + no alcohol for 24h	No strenuous exercise for 2 days	Yes	N/A	N/A
GSE36166	44	Healthy	24.6 ± 1.1	24-25	HM27	YES	YES (1,460 probes removed)	YES (0 removed)	NA (no need for the HM27 array)	NO (no information)	1	Caucasian	Randomized cross-over	Morning, after intravenous glucose tolerance test and during steady-state of insulin clamp	5 days control diet	Unknown	No	CD or HFD	N/A
GSE114763	38	Healthy	29 ± 6	19-39	HMEPIC	YES	YES (108,940 probes removed)	YES (2 removed)	YES	YES	1	Caucasian	Pre/post	8am-10am	No	No exercise for 3 days	Yes	Resistance training	Pre, loading (7 weeks), unloading (7 weeks), reloading (7 weeks)
GSE60655	34	Healthy	27 ± 4	21-35	HM450	YES	YES (77,557 probes removed)	YES (0 removed)	YES	YES	0.44	Caucasian	Pre/post	7am-10am	Participants asked to eat the same food before all biopsies + no alcohol for 3 days	No exercise for 3 days	Yes	Endurance training	Pre, post (3 months)
GSE40798	31	Healthy but LBW	24.1 ± 0.5	24-25	HM27	NO (not enough information)	N/A	N/A	N/A	N/A	1	Caucasian	Randomized cross-over	Morning, after intravenous glucose tolerance test and during steady-state of insulin clamp	5 days control diet	Unknown	No	CD or HFD	N/A
E-MTAB-6908	30	Healthy	22.3 ± 1.9	19-25	HM450	YES	YES (64,311 probes removed)	YES (0 removed)	YES	YES	1	Caucasian	Randomized cross-over	~8am	2 days control diet	No exercise for 2 days	Yes	Overnight wakefulness or sleep	N/A
GSE38291	22	Healthy/T2D (twins)	68 ± 8	53-80	HM27	YES	YES (1,449 probes removed)	YES (0 removed)	N/A (no need for the HM27 array)	NO (no information)	0.45	Caucasian	Cross-sectional	Unknown	Unknown	Unknown	Unknown	N/A	N/A
LITER	21	Healthy	26.0 ± 5.9	20-39	HMEPIC	YES	YES (106,005 probes removed)	YES (0 removed)	YES	YES	1	75% Caucasian, 16% Asian, 8% mixed	Pre/post	6am-7:30am	1 week control diet	No exercise for 2 days	Yes	Forced immobilisation	Pre, post
GSE87655	6	Healthy	59 ± 7	51-62	HM450	YES	YES (66,351 probes removed)	YES (0 removed)	YES	N/A (only 1 batch)	1	Caucasian	Pre/post	~8am	No	No exercise for 2 days	Yes	Insulin stimulation	N/A
Total	682

### Sheet: Legend
Label	Meaning
FUSION	Finland-United States Investigation of NIDDM Genetics
LITER	Limb Immobilisation and Transcriptional/Epigenetic Responses
Gene SMART	Gene Skeletal Muscle Adaptive Response to Training
NGT	Normal Glucose Tolerance
IFG	Impaired Fasting Glucose
IGT	Impaired Glucose Tolerance
T2D	Type 2 Diabetes
HIIT	High-Intensity Interval Training
HFD	High-fat diet
CD	Control Diet
LBW	Low Birth Weight
