## Additional file 3 for "An epigenetic clock for human skeletal muscle"

### Sheet: Muscle clock CpGs annotation
CpG	Coefficient	Chromosome	Position (hg38)	Annotated Gene	Chromatin state in male skeletal muscle
(Intercept)	1.04895
cg01262913	-0.278915	chr21	37208184	DSCR9	Flanking Active TSS
cg26149678	0.0778154	chr11	71998870	IL18BP	Flanking Active TSS
cg25763788	-0.458777	chr6	77463232	HTR1B	Flanking Bivalent TSS/Enh
cg01947224	0.721632	chr19	57578516	ZIK1	Flanking Active TSS
cg16091845	0.382507	chr4	143513483	SMARCA5;SMARCA5-AS1	Active TSS
cg18420965	0.188226	chr4	65669426	EPHA5;EPHA5-AS1	Flanking Bivalent TSS/Enh
cg00870662	0.851044	chr18	80247781	PARD6G	Active TSS
cg24905739	-0.980399	chr12	116911390	FBXW8	Active TSS
cg06254453	0.905726	chr6	26250121	NA	Flanking Bivalent TSS/Enh
cg08805338	0.0206968	chr10	73496177	PPP3CB;PPP3CB-AS1	Active TSS
cg14400118	0.321183	chr16	55479278	MMP2	Bivalent/Poised TSS
cg24697329	0.350616	chr2	130916802	ARHGEF4	Repressed PolyComb
cg18989919	0.575123	chr3	133929739	C3orf36	Weak Repressed PolyComb
cg18735146	-0.198037	chr13	20566466	IFT88;RP11-476H16.1	Flanking Active TSS
cg13669740	-0.227302	chr3	114293985	TIGIT	Quiescent/Low
cg08064891	-0.100933	chr19	49851996	PTOV1;PTOV1-AS1	Transcr. at gene 5' and 3'
cg09947274	0.117812	chr2	27217046	ATRAID;CAD	Flanking Active TSS
cg06134936	0.0260999	chr10	68074733	HERC4	Active TSS
cg03192551	-0.068056	chr17	44325783	SLC25A39	Flanking Active TSS
cg18194038	0.176038	chr19	1270018	CIRBP;CIRBP-AS1	Transcr. at gene 5' and 3'
cg21486954	-0.411165	chr17	44307920	RUNDC3A;RUNDC3A-AS1	Flanking Bivalent TSS/Enh
cg22919728	-0.0780012	chr3	126523646	CHST13	Bivalent Enhancer
cg01152019	-0.00851079	chr2	176150315	AC009336.19;HOXD3;HOXD4;MIR10B	Repressed PolyComb
cg26657648	0.413942	chr2	102153250	IL1R1	Weak transcription
cg13960126	-0.0936555	chr19	6462987	CRB3;SLC25A23	Weak Repressed PolyComb
cg15804973	-0.174684	chr6	136793374	MAP3K5	Flanking Active TSS
cg03429034	0.257074	chr7	100015481	ZKSCAN1	Flanking Active TSS
cg19690214	0.0352149	chr6	154357191	CNKSR3;IPCEF1	Quiescent/Low
cg20613889	-0.206403	chr2	49154355	FSHR	Quiescent/Low
cg17849956	-0.151888	chr19	57351111	ZNF304	Active TSS
cg25995460	0.0494835	chr1	22637662	C1QA	Repressed PolyComb
cg04836038	0.398497	chr13	99087127	DOCK9;DOCK9-AS2	Active TSS
cg06580318	0.355146	chr2	168890608	SPC25	Active TSS
cg23517605	0.868846	chr6	3228130	TUBB2B;PSMG4	Flanking Bivalent TSS/Enh
cg24411312	0.0347872	chr11	130158948	ST14	Repressed PolyComb
cg04528819	0.545709	chr7	130733487	KLF14	ZNF genes & repeats
cg00035347	-0.0905767	chr10	103193850	NT5C2	Flanking Active TSS
cg01883966	-0.990728	chr6	31971108	DXO;STK19	Flanking Active TSS
cg08198370	-0.0226641	chr1	36464518	MRPS15	Active TSS
cg24414089	-0.0261191	chr17	62627967	CTD-3035K23.7;MRC2	Flanking Bivalent TSS/Enh
cg03693099	-0.217333	chr9	133061513	CEL	Weak transcription
cg02043070	-1.40575	chr14	104723820	ADSSL1	Flanking Active TSS
cg19145398	0.262887	chr20	31845869	MYLK2;TTLL9	Flanking Active TSS
cg14727512	-0.0648805	chr22	19131404	DGCR14;TSSK2	Strong transcription
cg01036148	-0.0397389	chr1	201982737	RNPEP	Active TSS
cg12723809	0.558853	chr4	86891912	C4orf36	Active TSS
cg23207985	-0.167468	chr11	67266779	ADRBK1	Active TSS
cg03283842	-0.0713236	chr2	178479075	FKBP7;PLEKHA3	Flanking Active TSS
cg04297093	-0.49724	chr21	30492055	KRTAP19-3	Enhancers
cg10021735	0.145088	chr2	241356071	FARP2	Active TSS
cg19875656	0.0101983	chr3	46717605	PRSS50	Weak Repressed PolyComb
cg09643544	0.914804	chr19	9363019	ZNF177;ZNF559-ZNF177	Heterochromatin
cg07981588	-0.152806	chr8	100953430	YWHAZ	Flanking Active TSS
cg13813391	0.174975	chr16	66579503	CMTM2	Bivalent Enhancer
cg10742801	-0.124059	chr10	133347542	PRAP1;RP11-122K13.7	Repressed PolyComb
cg12575181	-0.471616	chr14	67600940	PIGH	Active TSS
cg15518883	0.46884	chr9	35650563	SIT1	Quiescent/Low
cg01946401	-0.14818	chr6	45328363	RUNX2;SUPT3H	Active TSS
cg05279864	0.0132887	chr7	87480002	ABCB4	Quiescent/Low
cg18708106	-0.400267	chr13	48001437	SUCLA2;SUCLA2-AS1	Active TSS
cg22657536	0.191509	chr15	74696609	EDC3	Flanking Active TSS
cg27665659	0.8523	chr7	101154313	AP1S1	Flanking Active TSS
cg22736354	2.22604	chr6	18122487	NHLRC1	Active TSS
cg05507459	-0.19475	chr9	88533832	NXNL2	Repressed PolyComb
cg04794268	-0.0111497	NA	NA	CTD-2517M22.16;CYHR1;KIFC2	NA
cg10248733	0.294998	chr19	16496671	C19orf44	Active TSS
cg12467090	0.232273	chr1	204490010	PIK3C2B	Enhancers
cg19042062	-0.117364	chr17	70168642	KCNJ2;KCNJ2-AS1	Flanking Active TSS
cg18438300	0.156772	chr7	73432844	FZD9	Repressed PolyComb
cg05414338	0.0166024	chr6	26250118	HIST1H3E;ZNF322;HMGN4;BTN2A1	Flanking Bivalent TSS/Enh
cg12373771	0.861201	chr22	17120490	AC006946.15;CECR6	Flanking Bivalent TSS/Enh
cg08700306	-0.0607738	chr19	33195483	LRP3	Active TSS
cg11368643	0.328801	chr5	141245490	CH17-140K24.2;CH17-140K24.8;PCDHB15	Active TSS
cg08390209	0.311011	chr9	22005563	CDKN2B;CDKN2B-AS1;RP11-145E5.5	Repressed PolyComb
cg22727416	0.186692	chr15	58749489	ADAM10	Active TSS
cg01120307	0.120651	chr9	89364233	SEMA4D	Strong transcription
cg24607398	-0.0482345	chr3	36992133	LRRFIP2;MLH1	Transcr. at gene 5' and 3'
cg10681725	-0.289806	chr5	82278633	ATP6AP1L;RPS23	Active TSS
cg07444907	0.00327795	chr5	159263173	UBLCP1	Transcr. at gene 5' and 3'
cg22247240	0.325007	chr14	74348483	VRTN	Weak Repressed PolyComb
cg23433607	1.01733	chr20	5911691	CHGB	Active TSS
cg22325703	-0.0121274	chr11	94401068	GPR83	Bivalent/Poised TSS
cg25066857	-0.64081	chr2	85694314	GNLY	Quiescent/Low
cg06493994	0.125154	chr6	25652373	SCGN	Weak Repressed PolyComb
cg25677709	0.24595	chr5	150520896	NDST1	Enhancers
cg22506059	0.850147	chr22	37520149	CARD10	Bivalent Enhancer
cg09890200	0.000509504	chr2	178451433	LOC101927027;FKBP7	Active TSS
cg08785215	0.262972	chr3	58008251	FLNB-AS1;FLNB	Active TSS
cg06189653	-0.0735295	chr5	177446330	PRR7;PRR7-AS1	Flanking Bivalent TSS/Enh
cg12391048	0.353198	chr16	2720334	PRSS27	Enhancers
cg25746138	-0.367631	chr19	35718723	ZBTB32;ENSG00000267049;U2AF1L4;KMT2B	Flanking Active TSS
cg21250296	0.0777043	chr6	26044176	HIST1H2BB;HIST1H3C;U91328.2	Flanking Bivalent TSS/Enh
cg17965019	0.0864745	chr6	27890766	HIST1H3J	Flanking Bivalent TSS/Enh
cg01169726	0.22891	chr7	97025112	DLX5	Repressed PolyComb
cg15881088	-0.271009	chr3	51384942	MANF	Active TSS
cg19729279	-0.0349321	chr5	134526260	JADE2	Active TSS
cg17922226	-0.277446	chr7	143316520	CLCN1	Active TSS
cg06493930	-0.00892956	chr11	22668267	GAS2	Active TSS
cg23827867	-0.095629	chr20	325399	NRSN2-AS1;SOX12	Active TSS
cg12966875	-0.712847	chr20	45255104	SLPI	Flanking Active TSS
cg27269917	0.00951174	chr17	18950423	SLC5A10	Repressed PolyComb
cg02902770	0.317306	chr7	150342316	RARRES2;RP4-584D14.7	Bivalent/Poised TSS
cg11563860	-0.268963	chr3	2100252	CNTN4	Bivalent/Poised TSS
cg21283680	-0.0142773	chr3	15342497	SH3BP5	Quiescent/Low
cg20050113	-0.137586	chr2	102620401	SLC9A2	Flanking Bivalent TSS/Enh
cg22294908	-0.308408	chr20	41299990	ZHX3	Enhancers
cg26656113	-0.0118498	chr4	72031895	NPFFR2	Weak Repressed PolyComb
cg14209518	-0.380057	chr11	114295913	NNMT;RP11-64D24.2	Flanking Active TSS
cg04739485	-0.772081	chr12	122127235	MLXIP	Genic enhancers
cg24471268	-0.198761	chr12	6873641	LRRC23;SPSB2;U47924.6	Flanking Active TSS
cg07605143	-0.12254	chr19	48324585	TMEM143;EMP3;CCDC114	Weak transcription
cg24641352	0.114364	chr8	143245907	ZFP41	Active TSS
cg26927807	0.0804605	chr19	2016532	BTBD2	Enhancers
cg00343092	-0.0976365	chr22	43151967	TSPO	Flanking Active TSS
cg18691434	0.195242	chr7	100177801	GPC2;STAG3	Flanking Bivalent TSS/Enh
cg25226014	-0.464288	chr3	45943449	CXCR6;FYCO1	Weak transcription
cg16749578	-0.157871	chr19	17246809	AC010646.3;NR2F6	Flanking Active TSS
cg18983672	-0.408284	chr1	47415583	FOXE3	Repressed PolyComb
cg13019092	0.336312	chr1	145707344	PDZK1	Quiescent/Low
cg21412748	-0.233769	chr11	73141450	FCHSD2	Flanking Active TSS
cg11510269	-0.158069	chr12	122527213	KNTC1;RSRC2	Active TSS
cg13992856	-0.550155	chr17	28897006	FLOT2;RP11-20B24.4	Flanking Active TSS
cg27065979	0.00739705	chr13	52159998	NEK3	Flanking Active TSS
cg11398680	-0.284894	chr8	141001753	PTK2	Active TSS
cg13271963	-0.0965251	chr10	97572834	ANKRD2	Flanking Active TSS
cg25103286	-0.431488	chr3	52549629	PBRM1;SMIM4	Weak transcription
cg23854009	0.584674	chr19	57599759	ZNF530	Active TSS
cg15473868	-0.141552	chr16	56682708	MT1A;MT1X;RP11-343H19.2	Transcr. at gene 5' and 3'
cg20615832	-0.00259212	chr4	73853454	PF4V1	Bivalent/Poised TSS
cg09429153	-0.342233	chr9	125747572	PBX3;RP11-423C15.3	Flanking Bivalent TSS/Enh
cg11204562	-0.0155306	chr10	113751393	PLEKHS1	Weak Repressed PolyComb
cg25148589	0.39577	chr4	157220783	GRIA2	Flanking Bivalent TSS/Enh
cg05442902	-0.0526652	chr22	21014720	LZTR1;THAP7-AS1;P2RX6	Flanking Active TSS
cg23158811	0.415295	chr19	19618922	PBX4	Bivalent/Poised TSS
cg00016968	-0.303905	chr1	112707825	RHOC;RP11-426L16.10	Enhancers
cg08614201	0.207223	chr1	145719949	CD160	Weak Repressed PolyComb
cg08909157	-0.101394	chr9	215560	C9orf66;DOCK8	Flanking Bivalent TSS/Enh
cg16501235	0.246629	chr1	150273584	C1orf54	Weak transcription
cg20300246	0.0150431	chr9	136204900	LHX3	Repressed PolyComb
cg15662251	0.461245	chr1	25871363	PAQR7	Enhancers
cg10936230	-0.302887	chr15	55290691	RAB27A;RP11-139H15.5	Flanking Active TSS
cg25514503	-0.266176	chr1	7785009	PER3	Flanking Active TSS
cg07056057	0.133536	chr17	58082258	DYNLL2;RP11-159D12.10	Weak Repressed PolyComb
cg20225681	0.0392951	chr15	65211108	CILP	Flanking Active TSS
cg22224704	-0.587398	chr11	67584569	GSTP1	Flanking Active TSS
cg06144905	2.09155	chr17	29042761	PIPOX	Weak Repressed PolyComb
cg15479752	0.0918503	chr19	35449959	FFAR2	Repressed PolyComb
cg12564962	0.100325	chr21	37005637	RIPPLY3	Repressed PolyComb
cg00335286	-0.0124565	chr18	13916355	MC2R	Quiescent/Low
cg19395441	-0.499064	chr12	121016647	C12orf43	Active TSS
cg01966465	1.09141	chr7	87628099	ABCB1;RUNDC3B	Active TSS
cg08244522	-0.09058	chr20	23049895	THBD	Active TSS
cg26956535	-0.400391	chr12	6771473	LAG3	Enhancers
cg18177682	-1.39576	chr1	160205802	PEA15;RP11-536C5.7	Flanking Active TSS
cg14424579	0.58106	chr2	27051440	AGBL5;AGBL5-AS1	Flanking Active TSS
cg26738080	-0.0521416	chr3	52453716	NISCH;TNNC1	Transcr. at gene 5' and 3'
cg22461835	-0.0556098	chr8	26865847	ADRA1A	Bivalent/Poised TSS
cg23274030	-0.297449	chr10	119166119	SFXN4	Flanking Active TSS
cg07850604	0.55129	chr14	35534236	INSM2	Flanking Bivalent TSS/Enh
cg23943801	0.262134	chr12	71755248	RAB21	Active TSS
cg12970008	-0.0908434	chr11	3164864	OSBPL5	Flanking Active TSS
cg13985639	-0.501226	chr10	97585211	HOGA1;RP11-548K23.11	Flanking Active TSS
cg13798289	-0.137886	chr16	67841715	CENPT;THAP11	Flanking Active TSS
cg09326702	0.580424	chr11	64555975	SLC22A11	Weak Repressed PolyComb
cg14847483	-0.0365079	chr15	34224438	EMC4	Flanking Active TSS
cg00888561	1.11437	chr13	51583773	WDFY2	Flanking Active TSS
cg05228408	-0.00448999	chr1	11805294	CLCN6;MTHFR	Flanking Active TSS
cg11474811	0.279429	chr11	2422638	TRPM5	Repressed PolyComb
cg08810065	-0.231936	chr14	30558944	G2E3	Active TSS
cg11128808	-0.511174	chr19	53992715	CACNG6	Flanking Bivalent TSS/Enh
cg12114524	-0.0720141	chr1	201421665	TNNI1	Flanking Active TSS
cg06059810	0.217192	chr4	70722004	RUFY3	Active TSS
cg23762517	-0.202923	chr1	41918638	HIVEP3	Flanking Active TSS
cg03991512	-0.348283	chr16	75116557	LDHD	Flanking Active TSS
cg24056567	0.170878	chr8	19014398	ENSG00000270255;PSD3	Bivalent/Poised TSS
cg15494458	0.000855335	chr20	38303109	BPI;CTD-2308N23.2	Weak Repressed PolyComb
cg20131596	-0.219046	chr5	102865423	PAM	Flanking Active TSS
cg17830308	0.127215	chr5	135536433	NEUROG1	Bivalent/Poised TSS
cg13854874	0.816246	chr21	36385226	CHAF1B;MORC3	Flanking Active TSS
cg22463915	-0.0636489	chr20	63499906	EEF1A2	Flanking Bivalent TSS/Enh
cg08040471	0.142933	chr17	82449902	C17orf62	Flanking Active TSS
cg17317962	-0.069649	chr17	81511812	ACTG1;FSCN2;ENSG00000229848	Transcr. at gene 5' and 3'
cg18888403	0.00963394	chr1	23826283	HMGCL	Quiescent/Low
cg13997435	-0.10024	chr1	153565929	S100A2	Flanking Active TSS
cg16928795	-0.00886949	chr5	60944989	ERCC8;NDUFAF2	Active TSS
cg26594445	-0.173871	chr11	65121132	FAU;MRPL49	Transcr. at gene 5' and 3'
cg00626119	0.197168	chr1	156815495	NTRK1;SH2D2A	Enhancers
cg10990993	-0.0363978	chr3	36992140	EPM2AIP1;MLH1	Transcr. at gene 5' and 3'
cg24500683	-0.197859	chr6	63571865	PTP4A1;RP5-1148A21.3	Flanking Active TSS
cg01211097	-0.0556035	chr16	84699362	USP10	Flanking Active TSS
cg15516226	0.0331277	chr5	181040518	BTNL9	Active TSS
cg14370448	-0.446062	chr16	30092656	YPEL3;TBX6	Flanking Active TSS
cg16332577	-0.0550575	chr17	39730095	ERBB2;MIEN1	Flanking Active TSS
cg18342279	-0.0245307	chr4	48490326	ZAR1	Bivalent/Poised TSS
cg26845300	0.259508	chr6	157822800	SNX9	Active TSS
cg06376129	-0.0754064	chr1	205211410	DSTYK	Active TSS
cg02331561	1.29938	chr16	2341079	ABCA17P;ABCA3	Flanking Active TSS
cg13514129	-0.0808906	chr1	39081854	MACF1	Bivalent/Poised TSS
cg03079681	-0.446662	chr9	21994223	CDKN2A;CDKN2B-AS1;RP11-145E5.5;RP11-149I2.4	Flanking Bivalent TSS/Enh
cg03157149	-0.0831343	chr10	5813206	GDI2;RP11-318E3.9	Active TSS
