## Additional file 4 for "An epigenetic clock for human skeletal muscle"

### Sheet: Comparison clocks
								AAdiff = Predicted age - Actual age				AAresid = resid(lm(Predicted Age ~ Actual Age))
		Sample size		Age (years)		Pearson correlation between predicted and actual age		Median absolute AAdiff (years)		Average AAdiff (years)		Median absolute AAresid (years)
Training set	Test Set	Training set	Test set	Training set	Test set	Muscle clock	Pan-tissue clock	Muscle clock	Pan-tissue clock	Muscle clock	Pan-tissue clock	Muscle clock	Pan-tissue clock
All but FUSION	FUSION	400	282	35.2 ± 17.5	60 ± 8.15	0.70049	0.45	4.14621	12.4	0.68	-3.41	3.92881	3.06
All but Gene SMART	Gene SMART	607	75	47.2 ± 19.1	31.7 ± 7.99	0.837538	0.69	2.48506	5.28	-0.31	9.96	2.81671	2.11
All but GSE49908	GSE49908	631	51	45.1 ± 18.9	50.1 ± 17.1	0.934059	0.86	8.33093	9.04	-8.1	-3.41	3.43152	2.72
All but GSE50498	GSE50498	634	48	45.3 ± 18.1	47.3 ± 26.5	0.982553	0.91	5.48757	15.23	-1.81	-1.35	2.88805	2.23
All but GSE36166	GSE36166	638	44	46.9 ± 18.6	24.6 ± 0	NA		2.5336	13.9	1.37	13.46	3.61686	2.68
All but GSE114763	GSE114763	644	38	46.5 ± 18.9	28.5 ± 5.64	0.663198	0.45	2.71532	10.2	-0.4	13.98	2.88839	1.01
All but GSE40798	GSE40798	648	34	46.4 ± 18.8	27 ± 4.07	0.556829		2.43466	16.1	1.82	15.8	2.32773	2.45
All but GSE60655	GSE60655	651	31	46.5 ± 18.7	24.1 ± 0	NA	0.46	2.54846	6.6	0.38	6.42	2.36164	2.46
All but E-MTAB-6908	E-MTAB-6908	652	30	46.5 ± 18.6	22.3 ± 1.91	0.423646	0.24	2.46673	16.4	2.71	15.91	2.20646	1.71
All but GSE38291	GSE38291	660	22	44.7 ± 18.6	67.7 ± 7.59	0.438642	0.11	10.5633	16.2	-12.5	-18.8	6.38972	7.23
All but LITER	LITER	661	21	46.1 ± 18.8	26 ± 5.89	0.13687	0.34	5.69336	10.3	3.2	13.56	3.838	3.06
All but GSE87655	GSE87655	676	6	45.3 ± 18.9	59 ± 6.26	0.501818		6.17103	12.6	-8.95	-11.38	4.30575	1.29
Average						0.617564	0.501111	4.63135	12.0208			3.41664	2.6675
